# Facilitating mGluR4 activity reverses the long-term deleterious consequences of chronic morphine exposure

**DOI:** 10.1101/2020.06.27.174771

**Authors:** Jerome AJ Becker, Lucie P Pellissier, Yannick Corde, Thibaut Laboute, Audrey Léauté, Jorge Gandía, Julie Le Merrer

**Author notes:** **Corresponding author:** Julie Le Merrer, PhD Inserm UMR-1253 iBrain, Université de Tours, CNRS, Faculté des Sciences et Techniques, Parc de Grandmont, F-37200 Tours, France.

## Abstract

**Background:** Understanding the neurobiological underpinnings of abstinence from drugs of abuse is critical to allow better recovery and ensure relapse prevention in addicted subjects.

**Methods:** By comparing the long-term transcriptional consequences of morphine and cocaine exposure, we identified the metabotropic glutamate receptor subtype 4 (mGluR4) as a promising pharmacological target in morphine abstinence. We evaluated the behavioral and molecular effects of facilitating mGluR4 activity in abstinent mice.

**Results:** Transcriptional regulation of marker genes of medium spiny neurons (MSNs) in the nucleus accumbens (NAc) allowed best discriminating between 4-week morphine and cocaine abstinence. Among these markers, *Grm4*, encoding mGluR4, displayed down-regulated expression in the caudate putamen and NAc of morphine, but not cocaine, abstinent mice. Remarkably, chronic administration of the mGluR4 positive allosteric modulator (PAM) VU0155041 (2.5 and 5 mg/kg) rescued social abilities, normalized stereotypies and anxiety and blunted locomotor sensitization in morphine abstinent mice. This treatment improved social preference but increased stereotypies in cocaine abstinent mice. Finally, the beneficial behavioral effects of VU0155041 treatment in morphine abstinent animals were correlated with restored expression of key MSN and neural activity marker genes in the NAc.

**Conclusions:** This study is the first report of relieving effects of a pharmacological treatment, chronic administration of the mGluR4 PAM VU0155041, on long-term deleterious consequences of morphine exposure. It illustrates the neurobiological differences between opiate and psychostimulant abstinence and points to pharmacological repression of excessive activity of D2-MSNs in the NAc as a promising therapeutic lever in drug addiction.
