## Supplementary material for "Facilitating mGluR4 activity reverses the long-term deleterious consequences of chronic morphine exposure": Table S2 - qPCR results

### Sheet: Feuil1
					CPu-Morphine			CPu-Cocaine			NAc-Morphine			NAc-Cocaine			BNST-Morphine			BNST-Cocaine			CeA-Morphine			CeA-Cocaine
	Gene function	RefSeq	Gene name	Gene title	FC	sem	P values	FC	sem	P values	FC	sem	P values	FC	sem	P values	FC	sem	P values	FC	sem	P values	FC	sem	P values	FC	sem	P values
	House keeping
				36B4	-1.02	0.04	0.604	-1.07	0.05	0.235	-1.05	0.03	0.122	-1.15	0.08	0.153	-1.07	0.08	0.411	1.10	0.41	0.832	-1.00	0.31	0.990	-1.04	0.16	0.805
	Medium spiny Neurons
		NM_001008533	adenosine A1 receptor	Adora1	-1.58	0.09	0.002	-1.18	0.19	0.382	-3.19	0.64	0.014	-1.51	0.09	0.001	3.37	0.28	0.000	4.87	1.46	0.035	-1.56	0.78	0.490	1.10	0.54	0.832
		NM_009630	adenosine A2a receptor	Adora2a	-1.03	0.05	0.505	1.49	0.17	0.034	-1.02	0.06	0.681	1.03	0.05	0.522	2.17	0.57	0.075	1.72	0.22	0.005	-1.07	0.03	0.077	1.68	0.05	0.000
		NM_028755	cyclic AMP-regulated phosphoprotein, 21	Arpp21	-1.47	0.07	0.000	-1.22	0.16	0.235	-1.24	0.07	0.014	1.08	0.15	0.608	-1.27	0.14	0.090	1.00	0.05	0.973	-1.96	0.17	0.000	1.63	0.19	0.019
		NM_021399	B-cell leukemia/lymphoma 11B	Bcl11b	-1.78	0.09	0.000	-1.46	0.13	0.014	-1.24	0.06	0.005	-1.18	0.04	0.007	-2.36	0.32	0.004	1.40	0.61	0.164	-1.22	0.05	0.005	1.40	0.17	0.064
		NM_001284508	cholecystokinin	Cck	1.08	0.15	0.553	-3.27	0.25	0.000	-1.74	0.21	0.014	-1.64	0.25	0.041	1.27	0.09	0.023	1.66	0.22	0.021	1.35	0.05	0.000	1.12	0.13	0.326
		NM_007699	cholinergic receptor, muscarinic 4	Chrm4	-1.52	0.13	0.005	-1.36	0.05	0.000	-1.21	0.08	0.031	-1.53	0.26	0.099	1.64	0.13	0.002	1.91	0.41	0.023	-1.34	0.08	0.004	2.34	0.14	0.000
		NM_007726	cannabinoid receptor 1	Cnr1	-1.59	0.07	0.000	-1.27	0.19	0.219	-1.02	0.05	0.586	1.08	0.06	0.272	-1.23	0.31	0.474	1.29	0.07	0.040	-1.32	0.13	0.042	1.27	0.04	0.000
		NM_205769	corticotropin releasing hormone	Crh	-1.33	0.38	0.402	-8.48	0.79	0.000	1.04	0.22	0.858	1.12	0.27	0.655	-1.21	0.13	0.167	-1.13	0.15	0.436	1.23	0.13	0.127	1.02	0.12	0.854
		NM_144828	protein phosphatase 1, regulatory inhibitor subunit 1B	Darpp32/Ppp1r1b	1.07	0.07	0.354	-1.01	0.09	0.888	1.09	0.04	0.058	1.11	0.13	0.409	-1.09	0.12	0.455	1.03	0.08	0.673	1.29	0.16	0.126	-1.01	0.00	0.029
		NM_010069	double C2, alpha	Doc2a	1.03	0.02	0.177	-2.54	0.29	0.002	-1	0.06	0.901	1.02	0.05	0.606	1.06	0.06	0.367	1.03	0.17	0.863	1.24	0.07	0.020	1.04	0.01	0.030
		NM_010076	dopamine receptor D1A	Drd1a	-1.45	0.04	0.000	-1.03	0.16	0.837	-1.29	0.04	0	-1.05	0.07	0.539	1.10	0.29	0.726	-1.17	0.26	0.726	-1.92	0.18	0.001	1.64	0.04	0.000
		NM_010077	dopamine receptor D2	Drd2	-1.31	0.07	0.002	1.20	0.16	0.284	-1.35	0.07	0.001	-1.03	0.02	0.252	-1.30	0.14	0.061	-1.01	0.31	0.463	-1.69	0.25	0.026	1.46	0.18	0.049
		NM_026268	dual specificity phosphatase 6	Dusp6	-1.58	0.09	0.001	-2.52	0.04	3.316	1.01	0.05	0.784	1.05	0.05	0.377	-1.33	0.09	0.010	-1.14	0.01	0.000	1.01	0.17	0.932	-1.01	0.21	0.947
		NM_183187	family with sequence similarity 107, member A	Fam107a	-3.08	0.33	0.001	-3.54	0.52	0.004	-1.1	0.05	0.100	1.05	0.10	0.652	1.11	0.17	0.543	1.05	0.12	0.694	1.11	0.13	0.437	-7.87	0.36	0.000
		NM_053202	forkhead box P1	Foxp1	-1.65	0.06	0.000	-1.33	0.21	0.168	1.20	0.07	0.026	1.07	0.14	0.628	1.29	0.11	0.035	1.05	0.06	0.482	1.44	0.14	0.022	1.29	0.05	0.002
		NM_053242	forkhead box P2	Foxp2	-1.75	0.07	0.000	-1.37	0.13	0.030	-1.34	0.08	0.003	-1.58	0.28	0.101	-1.14	0.16	0.416	1.75	0.10	0.000	-1.59	0.14	0.004	1.35	0.08	0.007
		NM_133219	glucosaminyl (N-acetyl) transferase 2, I-branching enzyme	Gcnt2	-2.48	0.14	0.000	-2.41	0.12	0.000	1.30	0.07	0.005	-1.02	0.15	0.870	1.71	0.27	0.036	-1.12	0.18	0.517	-1.94	0.06	0.000	-1.08	0.22	0.674
		NM_010251	gamma-aminobutyric acid (GABA) A receptor, subunit alpha 4	Gabra4	1.14	0.08	0.141	1.02	0.04	0.641	-1.04	0.05	0.397	-1.06	0.10	0.586	1.04	0.28	0.869	2.02	0.55	0.020	-1.07	0.08	0.398	-1.30	0.09	0.025
		NM_008077	glutamic acid decarboxylase 1	Gad1	-1.23	0.09	0.034	1.05	0.08	0.541	-1.07	0.05	0.202	-1.13	0.10	0.305	1.10	0.06	0.162	1.38	0.06	0.000	-1.04	0.13	0.724	1.68	0.12	0.001
		NM_008078	glutamic acid decarboxylase 2	Gad2	-1.11	0.07	0.157	1.13	0.05	0.055	1.01	0.09	0.846	-1.03	0.04	0.509	-1.33	0.07	0.003	1.31	0.09	0.006	1.38	0.12	0.016	1.60	0.07	0.000
		NM_199058	G protein-coupled receptor 6	Gpr6	-1.36	0.12	0.015	1.42	0.19	0.084	1.01	0.08	0.893	1.47	0.12	0.007	-1.17	0.36	0.652	-1.01	0.33	0.652	-4.05	1.45	0.067	1.45	0.16	0.035
		NM_001010941	G protein-coupled receptor 12	Gpr12	-1.37	0.05	0.000	1.06	0.04	0.178	-1.19	0.01	9.493	1.19	0.05	0.002	-1.30	0.05	0.000	-1.31	0.05	0.000	-1.30	0.10	0.009	-1.04	0.13	0.730
		NM_010338	G protein-coupled receptor 37	Gpr37	-1.07	0.13	0.551	-1.44	0.05	0.000	1.08	0.08	0.295	-1.16	0.07	0.028	-1.01	0.03	0.742	-1.00	0.06	0.901	1.12	0.09	0.177	-1.93	0.08	0.000
		NM_022427	G-protein coupled receptor 88	Gpr88	1.03	0.18	0.865	-1.04	0.11	0.687	-1.25	0.06	0.006	-1.07	0.22	0.759	-1.39	0.11	0.012	-1.01	0.06	0.836	1.05	0.20	0.789	-1.27	0.09	0.028
		NM_001177656	glutamate receptor, ionotropic, NMDA1 (zeta 1)	Grin1	-1.51	0.11	0.001	1.00	0.16	0.993	-1.3	0.09	0.013	1.01	0.03	0.714	-1.60	0.02	6.503	-1.87	0.33	0.021	-1.53	0.23	0.051	1.57	0.13	0.006
		NM_001013385	glutamate receptor, metabotropic 4	Grm4	-1.51	0.15	0.010	1.31	0.20	0.190	-1.33	0.07	0.001	1.00	0.13	0.967	nd			nd			nd			nd
		NM_001143834	glutamate receptor, metabotropic 5	Grm5	-1.20	0.15	0.207	1.14	0.18	0.483	-1.03	0.11	0.773	-1.01	0.08	0.903	-1.20	0.16	0.250	1.40	0.07	0.001	1.37	0.32	0.289	1.51	0.24	0.086
		NM_013540	glutamate receptor, ionotropic, AMPA2 (alpha 2)	Gria2	-1.62	0.16	0.006	1.62	0.15	0.005	-1.22	0.06	0.009	-1.14	0.20	0.550	-1.27	0.09	0.024	-1.27	0.26	0.114	1.52	0.17	0.019	1.91	0.27	0.018
		NM_010471	hippocalcin	Hpca	-1.8	0.16	0.001	-1.21	0.35	0.588	-1.29	0.08	0.008	1.081	0.18	0.700	1.89	0.23	0.005	1.86	0.60	0.081	-1.82	0.28	0.022	1.75	0.29	0.050
		NM_008313	5 hydroxytryptamine (serotonin) receptor 4	Htr4	-1.12	0.04	0.048	-1.95	0.04	0.000	1.217	0.05	0.006	1.34	0.11	0.024	-1.37	0.14	0.034	-1.03	0.06	0.598	-1.13	0.08	0.150	1.04	0.12	0.699
		NM_001377096	5 hydroxytryptamine (serotonin) receptor 6	Htr6	2.84	0.15	0.000	3.20	0.26	0.000	-1.03	0.02	0.202	1.18	0.15	0.280	1.32	0.12	0.039	1.03	0.07	0.668	-1.03	0.06	0.555	-2.97	0.23	0.000
		NM_010444	nuclear receptor subfamily 4, group A, member 1	Nr4a1	-1.52	0.13	0.005	2.07	0.35	0.026	-1.86	0.29	0.018	-1.29	0.04	0.000	-1.31	0.24	0.239	1.14	0.08	0.069	-1.68	0.20	0.010	1.30	0.09	0.019
		NM_013622	opioid receptor, delta 1	Oprd1	-1.02	0.09	0.766	1.10	0.17	0.564	1.05	0.06	0.425	1.10	0.13	0.458	1.35	0.09	0.008	1.07	0.08	0.422	1.17	0.14	0.272	1.31	0.06	0.005
		NM_011866	phosphodiesterase 10A	Pde10a	-1.75	0.09	0.000	1.02	0.22	0.919	-1.14	0.20	0.514	1.04	0.08	0.639	-1.13	0.28	0.637	2.76	0.07	0.000	-1.72	0.06	0.000	1.75	0.16	0.003
		NM_018863	prodynorphin	Pdyn	-1.27	0.08	0.017	1.41	0.09	0.005	-1.32	0.12	0.033	-1.14	0.03	0.003	-1.71	0.31	0.056	-1.41	0.04	0.000	1.64	0.17	0.008	1.57	0.20	0.033
		NM_001002927	preproenkephalin	Penk	-1.22	0.07	0.017	1.02	0.15	0.885	-1.17	0.07	0.038	-1.26	0.12	0.079	1.72	0.47	0.153	-1.01	0.06	0.707	-1.69	0.11	0.000	1.61	0.09	0.000
		NM_009062	regulator of G-protein signaling 4	Rgs4	-1.79	0.33	0.047	1.13	0.14	0.399	-1.26	0.11	0.047	-1.07	0.06	0.294	-1.47	0.24	0.089	2.16	0.80	0.061	-2.65	0.64	0.033	1.35	0.12	0.031
		NM_001165934	regulator of G-protein signaling 9	Rgs9	-16.6	1.85	0.000	1.10	0.21	0.599	1.02	0.07	0.727	1.02	0.06	0.748	1.30	0.09	0.018	1.07	0.09	0.455	-1.38	0.25	0.188	-1.13	0.11	0.279
		NM_020333	solute carrier family 12, member 2	Slc12a5 (Kcc2)	1.01	0.08	0.826	-1.15	0.29	0.574	1.02	0.05	0.629	1.07	0.06	0.270	1.01	0.01	0.209	1.25	0.04	0.000	1.08	0.05	0.089	-1.17	0.13	0.182
		NM_009182	ST8 alpha-N-acetyl-neuraminide alpha-2,8-sialyltransferase 3	St8sia3	-1.05	0.34	0.851	-1.97	0.11	0.000	-1.01	0.06	0.825	1.06	0.07	0.410	1.31	0.08	0.010	1.09	0.05	0.117	1.38	0.04	0.000	1.26	0.02	0.000
		NM_177204	Striatin-interacting protein 2	Strip2 (Fam40b)	1.88	0.09	0.000	-1.11	0.08	0.199	-1	0.06	0.965	-1.15	0.14	0.328	1.06	0.26	0.811	1.12	0.16	0.493	1.91	0.13	0.000	1.39	0.05	0.000
		NM_009311	tachykinin 1	Tac1	-1.33	0.08	0.007	1.64	0.16	0.007	-1.43	0.17	0.040	-1.42	0.07	0.000	2.36	0.93	0.171	1.43	0.05	0.000	-1.31	0.10	0.017	1.33	0.08	0.009
		NM_011702	vasoactive intestinal polypeptide	Vip	1.07	0.02	0.025	1.02	0.04	0.605	-1.55	0.21	0.040	-1.40	0.15	0.039	1.01	0.08	0.855	-1.02	0.08	0.770	-1.14	0.12	0.275	-1.04	0.06	0.436
	GABA signaling
		NM_019439	gamma-aminobutyric acid (GABA) B receptor, 1	Gabbr1	-1.01	0.12	0.910	-1.2	0.06	0.025	-1.04	0.07	0.556	-1.09	0.07	0.251	-1.70	0.14	0.002	1.66	0.25	0.024	1.09	0.07	0.251	1.48	0.16	0.029
		NM_001081141	gamma-aminobutyric acid (GABA) B receptor, 2	Gabbr2	-1.19	0.04	0.003	-1.16	0.09	0.140	-1.01	0.04	0.694	-1.44	0.12	0.010	-1.42	0.03	0.000	2.06	0.46	0.042	-1.50	0.16	0.017	-3.60	1.85	0.233
		NM_010250	gamma-aminobutyric acid (GABA) A receptor, subunit alpha 1	Gabra1	-1.21	0.11	0.102	1.22	0.14	0.199	-1.18	0.18	0.334	-1.23	0.07	0.016	-1.70	0.26	0.030	-1.69	0.25	0.024	-1.15	0.05	0.025	1.02	0.05	0.685
		NM_008066	gamma-aminobutyric acid (GABA) A receptor, subunit alpha 2	Gabra2	-1.03	0.07	0.637	1.17	0.13	0.276	1.01	0.05	0.740	-1.09	0.07	0.295	-1.33	0.11	0.023	1.62	0.02	0.000	-1.04	0.01	0.023	-1.11	0.05	0.078
		NM_008067	gamma-aminobutyric acid (GABA) A receptor, subunit alpha 3	Gabra3	1.22	0.07	0.013	1.62	0.12	0.002	1.05	0.06	0.430	-1.12	0.08	0.232	1.04	0.15	0.794	1.32	0.18	0.191	1.13	0.03	0.004	1.41	0.11	0.014
		NM_176942	gamma-aminobutyric acid (GABA) A receptor, subunit alpha 5	Gabra5	1.07	0.07	0.373	1.50	0.13	0.011	-1.08	0.03	0.064	-1.10	0.01	0.001	-1.26	0.13	0.086	1.28	0.19	0.033	-1.00	0.08	0.921	1.21	0.05	0.009
		NM_008069	gamma-aminobutyric acid (GABA) A receptor, subunit beta 1	Gabrb1	1.30	0.07	0.002	1.11	0.08	0.253	-1.27	0.08	0.010	-1.23	0.09	0.057	-2.10	0.74	0.166	1.82	0.63	0.081	-1.19	0.09	0.070	-2.11	0.60	0.128
		NM_008070	gamma-aminobutyric acid (GABA) A receptor, subunit beta 2	Gabrb2	-1.2	0.04	0.002	1.05	0.05	0.401	1.01	0.06	0.828	-1.05	0.05	0.344	-1.23	0.09	0.037	-1.25	0.18	0.327	-1.00	0.05	0.982	1.29	0.09	0.020
		NM_008071	gamma-aminobutyric acid (GABA) A receptor, subunit beta 3	Gabrb3	-1.19	0.05	0.011	1.00	0.03	0.933	-1.21	0.05	0.004	-1.13	0.02	0.002	-1.08	0.21	0.699	-1.22	0.16	0.270	1.30	0.04	0.000	1.17	0.06	0.045
		NM_008072	gamma-aminobutyric acid (GABA) A receptor, subunit delta	Gabrd	-1.12	0.10	0.273	-1.02	0.13	0.881	-1.13	0.04	0.023	-1.41	0.12	0.015	-1.86	0.42	0.078	-1.50	1.35	0.498	-1.21	0.25	0.396	-2.40	1.13	0.285
		NM_010252	gamma-aminobutyric acid (GABA) A receptor, subunit gamma 1	Gabrg1	-1.03	0.09	0.712	1.58	0.17	0.017	1.30	0.12	0.045	1.37	0.13	0.039	-1.41	0.17	0.052	1.19	0.23	0.103	1.52	0.07	0.000	1.52	0.12	0.005
		NM_177408	gamma-aminobutyric acid (GABA) A receptor, subunit gamma 2	Gabrg2	-1.09	0.08	0.323	-1.10	0.04	0.086	1.07	0.09	0.462	1.09	0.09	0.403	1.46	0.08	0.000	1.44	0.13	0.015	-1.01	0.03	0.672	1.45	0.13	0.015
		NM_008074	gamma-aminobutyric acid (GABA) A receptor, subunit gamma 3	Gabrg3	-1.11	0.04	0.037	-1.10	0.10	0.356	-1.15	0.04	0.007	-1.21	0.14	0.214	1.07	0.15	0.629	-1.57	0.18	0.041	1.41	0.17	0.049	1.37	0.06	0.001
	Glutamate signalling
		NM_001113325	glutamate receptor, ionotropic, AMPA1 (alpha 1)	Gria1	-1.34	0.03	0.000	1.63	0.15	0.006	-1.05	0.06	0.483	-1.22	0.08	0.047	1.60	0.28	0.063	2.38	0.06	1.120	1.11	0.09	0.266	1.90	0.18	0.002
		NM_008170	glutamate receptor, ionotropic, NMDA2A (epsilon 1)	Grin2a	1.28	0.52	0.599	2.45	0.42	0.014	-1.07	0.05	0.184	1.11	0.10	0.336	1.58	0.31	0.100	1.03	0.10	0.435	-1.11	0.13	0.397	1.19	0.07	0.044
		NM_008171	glutamate receptor, ionotropic, NMDA2B (epsilon 2)	Grin2b	-1.43	0.07	0.000	-1.02	0.02	0.375	-1.04	0.10	0.647	-1.05	0.11	0.693	1.52	0.17	0.018	1.03	0.18	0.779	1.55	0.18	0.021	1.64	0.27	0.062
		NM_016976	glutamate receptor, metabotropic 1	Grm1	-1.4	0.13	0.020	1.55	0.14	0.010	1.02	0.10	0.792	-1.07	0.08	0.447	-1.36	0.20	0.107	1.30	0.09	0.014	1.44	0.13	0.013	2.12	0.32	0.013
		NM_001160353	glutamate receptor, metabotropic 2	Grm2	-1.49	0.08	0.000	1.58	0.10	0.001	1.26	0.07	0.008	1.06	0.08	0.520	-1.01	0.30	0.964	-1.03	0.22	0.793	1.45	0.10	0.003	1.95	0.27	0.013
		NM_181850	glutamate receptor, metabotropic 3	Grm3	-1.53	0.12	0.002	-1.01	0.08	0.878	-1.10	0.14	0.461	-1.07	0.12	0.575	-1.55	0.53	0.330	-1.13	0.04	0.063	-1.23	0.02	0.000	-1.02	0.05	0.712
		NM_177328	glutamate receptor, metabotropic 7	Grm7	-1.14	0.09	0.172	1.63	0.40	0.184	-1.18	0.04	0.004	1.01	0.09	0.875	-1.66	0.42	0.161	1.81	0.25	0.010	1.22	0.08	0.029	1.15	0.07	0.110
		NM_008174	glutamate receptor, metabotropic 8	Grm8	-1.44	0.09	0.002	1.60	0.11	0.001	-2.33	2.51	0.610	-1.65	0.19	0.016	2.58	1.08	0.180	1.38	0.14	0.036	-1.21	0.18	0.265	2.52	0.57	0.042
		NM_011807	discs, large homolog 2 (Drosophila)	Dlg2	-1.14	0.30	0.600	-2.68	0.05	0.000	1.42	0.07	0.001	1.59	0.19	0.020	1.12	0.12	0.354	-1.25	0.08	0.018	-1.31	0.24	0.231	-1.20	0.03	0.004
		NM_007864	discs, large homolog 4 (Drosophila)	Dlg4	6.57	0.66	0.000	6.11	0.77	0.001	1.06	0.05	0.323	-1.07	0.11	0.571	1.02	0.13	0.875	1.00	0.02	0.905	-1.02	0.13	0.842	-1.07	0.15	0.601
	Plasticity
		NM_018790	activity regulated cytoskeletal-associated protein	Arc	1.23	0.02	0.000	-1.08	0.21	0.698	1.48	0.15	0.023	1.13	0.08	0.186	-1.00	0.02	0.990	1.01	0.06	0.878	-1.61	0.10	0.000	-1.47	0.00	0.000
		NM_007540	brain derived neurotrophic factor	Bdnf	1.39	0.12	0.022	-1.16	0.19	0.412	-3.36	0.17	0.000	-2.59	0.55	0.029	-1.34	0.10	0.016	1.54	0.10	0.001	-2.74	0.05	0.000	-2.15	0.17	0.000
	Aminergic and peptidergic neurotransmission
		NM_001290010	acetylcholinesterase	Ach	-1.93	0.07	0.000	-1.26	0.22	0.271	1.14	0.07	0.086	1.21	0.04	0.001	-1.10	0.16	0.547	-1.01	0.27	0.944	-1.05	0.11	0.650	1.00	0.06	0.998
		NM_001112697	cholinergic receptor, muscarinic 1	Chrm1	1.51	0.06	0.000	1.11	0.01	0.000	1.36	0.06	0.001	1.43	0.09	0.003	1.11	0.20	0.601	1.01	0.05	0.810	-1.61	0.08	0.000	-1.50	0.10	0.004
		NM_009891	choline acetyltransferase	Chat	-1.01	0.19	0.941	4.20	0.21	0.000	1.06	0.02	0.046	1.10	0.09	0.305	1.40	0.16	0.044	1.15	0.06	0.067	2.37	0.07	0.000	-1.05	0.14	0.722
		NM_011025	oxytocin	Oxt	-1.87	0.06	0.000	-2.49	0.39	0.010	-1.15	0.21	0.503	1.05	0.06	0.465	1.94	0.11	0.000	2.74	0.55	0.017	-2.54	0.45	0.016	1.04	0.03	0.194
		NM_001081147	oxytocin receptor	Oxtr	1.07	0.02	0.024	-1.56	0.02	0.000	-1.18	0.09	0.109	-1.04	0.08	0.606	-1.05	0.09	0.582	1.01	0.03	0.757	1.04	0.03	0.229	-1.43	0.33	0.208
		NM_009732	arginine vasopressin	Avp	1.05	0.03	0.180	-1.72	0.04	0.000	1.03	0.06	0.596	1.22	0.05	0.008	-1.03	0.03	0.385	1.00	0.04	0.988	1.08	0.06	0.214	-1.12	0.08	0.150
		NM_016847	arginine vasopressin receptor 1A	Avr1a	1.01	0.04	0.795	1.07	0.06	0.290	1.27	0.08	0.015	-1.03	0.04	0.424	1.47	0.15	0.019	1.03	0.04	0.419	1.61	0.16	0.011	1.60	0.04	0.000
		NM_011924	arginine vasopressin receptor 1B	Avr1b	1.23	0.16	0.183	1.11	0.25	0.633	-1.36	0.09	0.008	1.07	0.04	0.161	1.31	0.11	0.030	1.29	0.11	0.044	-1.25	0.09	0.038	-1.08	0.12	0.482
		NM_007877	dopamine receptor D3	Drd3	-7.06	0.13	0.000	-6.57	0.38	0.000	1.02	0.04	0.505	1.39	0.15	0.046	-1.16	0.15	0.336	-1.01	0.07	0.847	-1.94	0.18	0.002	-1.03	0.06	0.622
		NM_007878	dopamine receptor D4	Drd4	-1.4	0.05	0.000	-1.14	0.18	0.420	1.12	0.06	0.101	1.15	0.16	0.386	1.24	0.22	0.309	-1.00	0.04	0.981	-1.28	0.20	0.203	-1.13	0.19	0.504
		NM_013503	dopamine receptor D5	Drd5	-1.65	0.96	0.478	-1.31	0.31	0.309	1.03	0.06	0.608	1.46	0.10	0.005	1.15	0.16	0.376	-1.03	0.04	0.400	-1.10	0.07	0.177	1.00	0.03	0.924
		NM_001204371	opioid receptor, kappa 1	Oprk1	-1.28	0.23	0.276	-2.05	0.10	0.000	-1.40	0.15	0.036	-1.00	0.06	0.889	1.23	0.06	0.009	1.13	0.07	0.115	-1.25	0.12	0.095	-1.44	0.10	0.007
		NM_001039652	opioid receptor, mu 1	Oprm1	1.09	0.01	0.004	-1.24	0.04	0.002	1.02	0.03	0.390	1.46	0.04	0.000	1.02	0.02	0.477	1.23	0.02	0.000	1.26	0.06	0.007	1.34	0.01	0.000
	Others
		NM_011880	regulator of G-protein signaling 7	Rgs7	1.05	0.09	0.556	-1.3	0.12	0.028	-1.01	0.04	0.652	1.24	0.08	0.007	-1.03	0.03	0.192	1.05	0.04	0.224	1.12	0.20	0.525	-1.49	0.16	0.008
		NM_009194	solute carrier family 12, member 2	Slc12a2 (Nkcc1)	-1.50	0.08	0.000	-1.94	0.28	0.004	1.02	0.05	0.623	1.05	0.09	0.526	1.04	0.05	0.369	-1.08	0.05	0.170	-1.15	0.18	0.380	-1.31	0.11	0.013
