## Supplementary material for "Facilitating mGluR4 activity reverses the long-term deleterious consequences of chronic morphine exposure": Table S3 - qPCR results

### Sheet: Feuil1
					CPu-Morphine/Vehicle			CPu-Vehicle/VU0155041			CPu-Morphine/VU0155041			NAc-Morphine/Vehicle			NAc-Vehicle/VU0155041			NAc-Morphine/VU0155041			CeA-Morphine/Vehicle			CeA-Vehicle/VU0155041			CeA-Morphine/VU0155041
	Gene function	RefSeq	Gene name	Gene title	FC	sem	P values	FC	sem	P values	FC	sem	P values	FC	sem	P values	FC	sem	P values	FC	sem	P values	FC	sem	P values	FC	sem	P values	FC	sem	P values
	Medium spiny Neurons
		NM_028755	cyclic AMP-regulated phosphoprotein, 21	Arpp21	-1.05	0.29	0.857	1.82	0.17	0.001	1.89	0.22	0	-1.52	0.23	0.045	1.20	0.15	0.171	1.36	0.06	0.000	-1.44	0.29	0.125	-1.05	0.19	0.760	1.08	0.18	0.638
		NM_021399	B-cell leukemia/lymphoma 11B	Bcl11b (Ctip2)	-1.45	0.21	0.042	-2.65	0.71	0.020	1.02	0.14	0.880	1.00	0.10	0.995	-1.29	0.18	0.110	-1.29	0.32	0.341	-1.04	0.15	0.773	-1.44	0.36	0.215	-1.83	0.44	0.062
		NM_007726	cannabinoid receptor 1	Cnr1	1.02	0.27	0.930	1.28	0.23	0.472	1.92	0.35	0.012	-1.32	0.21	0.166	-1.07	0.06	0.238	-1.53	0.35	0.130	-1.73	0.41	0.078	-1.18	0.15	0.214	-1.11	0.11	0.291
		NM_010076	dopamine receptor D1A	Drd1a	-1.24	0.21	0.239	1.28	0.17	0.353	1.72	0.22	0.003	-1.60	0.19	0.009	1.10	0.13	0.427	-1.23	0.29	0.412	-1.35	0.25	0.156	-1.91	0.32	0.008	-1.32	0.32	0.305
		NM_010077	dopamine receptor D2	Drd2	-1.59	0.66	0.357	-1.28	0.22	0.116	-1.03	0.39	0.924	-1.09	0.11	0.442	1.29	0.31	0.338	-1.09	0.28	0.724	-1.69	0.18	0.000	-1.63	0.46	0.166	-3.13	0.89	0.022
		NM_053202	forkhead box P1	Foxp1	-1.60	0.29	0.047	-1.03	0.09	0.321	1.02	0.14	0.858	-1.33	0.14	0.045	-1.00	0.07	0.939	1.11	0.07	0.115	-1.51	0.18	0.010	1.16	0.35	0.625	-1.30	0.13	0.033
		NM_001177656	glutamate receptor, ionotropic, NMDA1 (zeta 1)	Grin1	1.02	0.26	0.943	-1.21	0.22	0.206	1.36	0.13	0.008	-1.60	0.32	0.080	1.06	0.43	0.880	1.21	0.13	0.124	-1.40	0.27	0.139	-1.25	0.57	0.650	-1.09	0.15	0.527
		NM_001013385	glutamate receptor, metabotropic 4	Grm4	-1.29	0.36	0.404	1.63	0.44	0.233	1.79	0.40	0.05	-1.43	0.30	0.179	1.63	0.44	0.148	2.10	0.50	0.032	1.02	0.29	0.917	1.61	0.25	0.019	-1.28	0.32	0.360
		NM_010471	hippocalcin	Hpca	1.12	0.28	0.672	1.47	0.23	0.139	2.12	0.38	0.005	-1.85	0.31	0.016	-1.02	0.11	0.799	1.12	0.19	0.503	-1.58	0.39	0.138	-1.26	0.20	0.200	-1.07	0.19	0.703
		NM_001377096	5 hydroxytryptamine (serotonin) receptor 6	Htr6	-1.49	0.21	0.025	-1.13	0.30	0.448	1.23	0.19	0.233	-1.49	0.16	0.012	1.25	0.20	0.224	-1.19	0.35	0.570	-1.30	0.26	0.244	1.14	0.08	0.086	1.09	0.11	0.417
		NM_010444	nuclear receptor subfamily 4, group A, member 1	Nr4a1	-2.24	0.51	0.020	-1.05	0.32	0.645	1.21	0.27	0.434	-1.24	0.31	0.450	-1.08	0.52	0.862	1.23	0.28	0.403	1.05	0.23	0.802	1.40	0.16	0.018	1.13	0.17	0.424
		NM_011866	phosphodiesterase 10A	Pde10a	-1.43	0.20	0.038	-1	0.34	0.760	1.33	0.36	0.351	-1.24	0.23	0.310	-1.04	0.13	0.708	-1.24	0.37	0.498	-2.60	0.65	0.018	-1.81	0.63	0.191	-3.27	1.22	0.066
		NM_018863	prodynorphin	Pdyn	-1.37	0.21	0.082	-1.12	0.19	0.300	-1.20	0.24	0.388	-1.04	0.08	0.609	-1.19	0.26	0.437	-1.38	0.38	0.301	-1.73	0.38	0.061	-1.06	0.17	0.694	-2.15	0.71	0.104
		NM_001002927	preproenkephalin	Penk	-1.31	0.24	0.181	-1.16	0.26	0.344	-1.02	0.39	0.940	-1.09	0.08	0.316	-1.28	0.38	0.448	-1.20	0.27	0.447	-1.42	0.15	0.011	-1.49	0.25	0.056	-1.90	0.54	0.096
		NM_009062	regulator of G-protein signaling 4	Rgs4	1.20	0.26	0.431	1.45	0.23	0.157	1.87	0.34	0.015	1.40	0.70	0.588	1.21	0.18	0.240	1.30	0.09	0.005	-1.72	0.45	0.109	-1.39	0.29	0.174	1.09	0.16	0.568
		NM_001165934	regulator of G-protein signaling 9	Rgs9	-2.03	0.57	0.072	-1.22	0.31	0.314	1.16	0.40	0.675	-1.03	0.08	0.713	-1.26	0.26	0.315	-1.01	0.25	0.948	-1.73	0.11	0.000	-2.10	0.55	0.048	-3.52	0.94	0.011
		NM_009311	tachykinin 1	Tac1	-1.58	0.35	0.102	-1.11	0.08	0.103	-1.08	0.08	0.305	1.09	0.11	0.487	1.80	0.59	0.170	1.18	0.13	0.155	-2.69	0.77	0.032	-1.55	0.12	0.000	-1.62	0.19	0.003
	GABA signaling
		NM_001081141	gamma-aminobutyric acid (GABA) B receptor, 2	Gabbr2	1.19	0.37	0.584	-1.13	0.25	0.390	-1.20	0.32	0.514	-1.44	0.32	0.197	-1.10	0.34	0.744	-1.13	0.30	0.644	-1.10	0.05	0.081	-1.25	0.34	0.438	-1.32	0.18	0.079
	Glutamate signalling
		NM_016976	glutamate receptor, metabotropic 1	Grm1	-1.17	0.11	0.118	1.15	0.07	0.681	1.18	0.15	0.227	-1.15	0.06	0.103	1.24	0.07	0.002	1.25	0.09	0.014	-1.16	0.09	0.103	1.09	0.09	0.338	1.04	0.08	0.579
		NM_001160353	glutamate receptor, metabotropic 2	Grm2	-1.14	0.23	0.509	1.14	0.13	0.779	-1.04	0.13	0.729	1.00	0.15	0.998	1.75	0.35	0.040	1.29	0.20	0.151	1.29	0.07	0.000	1.10	0.23	0.652	1.49	0.19	0.017
	Plasticity, activity, neurotransission
		NM_018790	activity regulated cytoskeletal-associated protein	Arc	-1.31	0.29	0.283	-1.03	0.19	0.540	-1.08	0.23	0.689	1.20	0.18	0.319	1.56	0.43	0.194	1.18	0.19	0.334	1.20	0.24	0.391	1.34	0.13	0.013	1.36	0.21	0.092
		NM_007540	brain derived neurotrophic factor	Bdnf	-1.76	0.42	0.076	-1.08	0.40	0.653	-1.11	0.59	0.835	-1.93	0.41	0.040	8.16	3.20	0.030	3.23	1.41	0.113	1.66	0.07	0.000	1.39	0.19	0.045	1.79	0.27	0.006
		NM_007664	cadherin 2	Cdh2	1.06	0.45	0.883	1.01	0.09	0.578	-1.18	0.05	0.001	-1.10	0.10	0.366	1.12	0.17	0.463	1.03	0.08	0.647	1.10	0.12	0.417	-1.22	0.20	0.264	1.01	0.10	0.894
		NM_007667	cadherin 8	Cdh8	-1.21	0.10	0.045	-1.26	0.23	0.160	-1.16	0.12	0.197	-1.10	0.09	0.346	-1.05	0.12	0.650	-1.03	0.12	0.781	-1.05	0.11	0.641	1.36	0.11	0.003	-1.04	0.11	0.715
		NM_007936	Eph receptor A4	Epha4	-1.04	0.05	0.367	1.03	0.08	0.593	1.07	0.10	0.498	-1.26	0.16	0.134	-1.10	0.12	0.401	-1.67	0.34	0.056	-1.50	0.17	0.006	1.11	0.09	0.191	-1.35	0.18	0.057
		NM_007938	Eph receptor A6	Epha6	-1.08	0.09	0.353	1.10	0.09	0.962	1.17	0.14	0.214	-1.43	0.20	0.056	-1.19	0.18	0.280	-1.94	0.63	0.133	-1.24	0.14	0.080	-1.20	0.10	0.055	1.03	0.08	0.667
		NM_010234	FBJ osteosarcoma oncogene	Fos	-1.09	0.15	0.506	1.03	0.33	0.852	1.21	0.26	0.408	-1.53	0.20	0.019	1.21	0.25	0.384	-1.10	0.26	0.679	1.23	0.15	0.122	1.19	0.13	0.139	1.47	0.26	0.079
		NM_138666	neuroligin 1	Nlgn1	-1.04	0.17	0.768	-1.55	0.42	0.130	1.30	0.07	0	-1.31	0.13	0.045	-1.53	0.54	0.314	-1.15	0.20	0.440	-1.26	0.11	0.028	-1.00	0.11	0.993	-1.75	0.45	0.098
		NM_198862	neuroligin 2	Nlgn2	1.09	0.28	0.740	-1.18	0.20	0.194	-1.01	0.34	0.970	-1.19	0.14	0.235	-1.47	0.39	0.221	1.00	0.04	0.899	-1.55	0.40	0.161	1.05	0.09	0.559	-1.35	0.31	0.253
		NM_172932	neuroligin 3	Nlgn3	-1.05	0.18	0.759	1.30	0.18	0.312	1.46	0.22	0.039	-1.45	0.25	0.102	-1.04	0.08	0.608	-1.21	0.22	0.324	-2.13	0.80	0.151	1.05	0.09	0.585	-1.02	0.08	0.808
		NM_177284	neurexin I	Nrxn1	1.33	0.60	0.566	-1.37	0.38	0.227	-1.66	0.58	0.245	-1.00	0.07	0.907	-1.51	0.46	0.256	1.01	0.14	0.893	-1.15	0.18	0.398	-1.02	0.11	0.803	-1.20	0.09	0.029
		NM_001252074	neurexin III	Nrxn3	1.32	0.34	0.336	1.27	0.18	0.396	1.39	0.26	0.124	-1.14	0.10	0.240	1.02	0.14	0.839	1.13	0.14	0.340	-1.49	0.34	0.152	1.08	0.14	0.514	-1.17	0.22	0.415
		NM_021423	SH3/ankyrin domain gene 3	Shank3	1.27	0.17	0.128	-1.17	0.09	0.051	-1.10	0.06	0.089	-1.26	0.29	0.384	1.04	0.22	0.835	1.13	0.09	0.131	-1.43	0.21	0.046	-1.44	0.10	0.000	-1.37	0.13	0.006
		NM_013680	synapsin I	Syn1	1.56	0.72	0.428	-1.09	0.39	0.627	1.00	0.24	0.993	-1.00	0.13	0.945	1.11	0.41	0.772	1.46	0.19	0.020	1.03	0.13	0.808	1.47	0.22	0.041	-1.08	0.20	0.674
		NM_013681	synapsin II	Syn2	1.13	0.29	0.644	1.19	0.21	0.670	1.23	0.16	0.155	1.05	0.07	0.597	1.12	0.18	0.479	1.20	0.12	0.097	-1.06	0.31	0.833	1.30	0.09	0.002	1.05	0.18	0.749
		NM_013722	synapsin III	Syn3	1.00	0.30	0.991	1.27	0.06	0.166	1.40	0.09	0	-1.27	0.14	0.096	-1.38	0.43	0.356	1.19	0.07	0.011	-1.35	0.30	0.244	-1.07	0.11	0.508	1.01	0.11	0.883
		NM_009305	Synaptophysin	Syp	-1.07	0.41	0.851	6.63	1.46	0.000	6.68	1.19	0	-2.00	0.57	0.099	4.10	0.74	0.000	2.57	0.25	0.000	1.12	0.55	0.815	1.29	0.24	0.229	4.20	1.20	0.011
		NM_021889	synaptotagmin IX	Syt9	-1.37	0.35	0.280	-1.18	0.12	0.088	-1.00	0.17	0.988	-1.16	0.11	0.208	1.08	0.16	0.619	1.08	0.10	0.388	-1.55	0.31	0.083	-1.18	0.22	0.396	-1.49	0.25	0.059
		NM_018803	synaptotagmin X	Syt10	-1.14	0.20	0.473	1.27	0.27	0.534	1.33	0.17	0.051	-1.48	0.23	0.065	-1.17	0.15	0.260	-1.49	0.23	0.042	-1.18	0.14	0.180	-1.18	0.10	0.090	-1.02	0.14	0.861
		NM_138649	synaptotagmin XVII	Syt17	1.06	0.30	0.824	-1.3	0.18	0.061	-3.32	1.09	0.037	2.45	0.95	0.150	3.44	1.16	0.039	1.34	0.56	0.533	1.37	0.10	0.001	3.17	0.77	0.008	1.53	0.31	0.091
	Aminergic and peptidergic neurotransmission
		NM_011025	oxytocin	Oxt	-1.22	0.35	0.517	2.20	0.60	0.071	1.94	0.42	0.031	-2.07	0.45	0.033	1.03	0.28	0.896	3.52	0.99	0.015	-2.53	0.55	0.009	-1.36	0.26	0.169	-1.66	0.70	0.339
		NM_009732	arginine vasopressin	Avp	-1.75	0.43	0.084	1.36	0.43	0.545	1.79	0.35	0.031	-2.44	0.43	0.004	-1.05	0.42	0.896	1.25	0.47	0.577	-1.11	0.40	0.776	-1.30	0.30	0.310	1.40	0.32	0.206
		NM_016847	arginine vasopressin receptor 1A	Avr1a	-2.28	0.56	0.028	-1.22	0.35	0.363	-1.88	0.39	0.028	-1.17	0.23	0.464	-2.77	1.21	0.142	1.51	0.42	0.212	-1.01	0.17	0.949	1.21	0.27	0.405	-1.25	0.26	0.327
		NM_007877	dopamine receptor D3	Drd3	-1.23	0.31	0.435	1.37	0.37	0.472	1.09	0.18	0.577	-1.25	0.15	0.140	-1.13	0.21	0.513	-1.28	0.20	0.153	-1.52	0.30	0.092	-1.26	0.24	0.263	-1.17	0.24	0.474
		NM_001204371	opioid receptor, kappa 1	Oprk1	-1.27	0.22	0.204	1.00	0.21	0.681	-1.14	0.22	0.513	-1.16	0.11	0.205	-1.00	0.17	0.964	1.07	0.18	0.663	-1.27	0.27	0.315	1.17	0.15	0.224	-1.19	0.25	0.433
		NM_001039652	opioid receptor, mu 1	Oprm1	-1.31	0.29	0.281	-1.05	0.22	0.518	1.04	0.24	0.861	-1.30	0.22	0.207	1.14	0.53	0.785	-1.13	0.19	0.469	-1.13	0.15	0.385	1.28	0.31	0.348	-1.22	0.25	0.364
