## Supplementary material for "Facilitating mGluR4 activity reverses the long-term deleterious consequences of chronic morphine exposure": Table S1 - list of primers

### Sheet: Feuil1
	Table S1. List of primers used for qRT-PCR
	RefSeq	Gene name	Gene title	Forward oligonucleotide	Reverse oligonucleotide
	NM_001290010	acetylcholinesterase	Ach	GCAGCAATATGTGAGCCTGA	TGAGCAATTTGGGGAGAAAG
	NM_007393	actin, beta	Actb	GACGGCCAGGTCATCACTAT	CCACCGATCCACACAGAGTA
	NM_001008533	adenosine A1 receptor	Adora1	TTCATTCCTCTGTCCACCCAC	TGGCTATAGCACGCAGCTTT
	NM_009630	adenosine A2a receptor	Adora2a	TCAGCCTCTTGGCTATTGCC	CTCAAACAGACAGGTCACCCG
	NM_018790	activity regulated cytoskeletal-associated protein	Arc	CCAGGAGAATGACACCAG	TTCAGGAGAAGAGAGGATG
	NM_028755	cyclic AMP-regulated phosphoprotein, 21	Arpp21	TGAGGAGGAGAAGCTGGAAC	GGTGACTTTCCCCTCCAGAT
	NM_009732	arginine vasopressin	Avp	ACACTACGCTCTTCCGCTTGT	CACTGTCTCAGCTCCATGTCA
	NM_016847	arginine vasopressin receptor 1A	Avpr1a	GGAGAAACGGGAGACAGACA	AAGCCCATTGTACAGCCCAAG
	NM_011924	arginine vasopressin receptor 1B	Avpr1b	AGGAGGAAGAGGAGGAGGAA	ACTGAAGGCAGGAACTGAAG
	NM_021399	B-cell leukemia/lymphoma 11B	Bcl11b	TTGTCCCAGAGGGAACTCAT	CAGGCTGCTAGGCTCCTCTA
	NM_007540	brain derived neurotrophic factor	Bdnf	GTGACTGAAAAAGTTCCACC	GACGTTTACTTCTTTCATGGG
	NM_001284508	cholecystokinin	Cck	ACAACCACACATACGACCCC	CTTCCGACCACACAGCTAGG
	NM_007664	cadherin 2	Cdh2	GCTAGTCACAGTGGTAAAAC	GACATCAATAACTGTCACAGAC
	NM_007667	cadherin 8	Cdh8	CCAGTCCAATAAGGTTTTCC	CTTTAATAGCAACAGGCACTC
	NM_010234	FBJ osteosarcoma oncogene	C-fos	GAAGGGAACGGAATAAGATG	CATCTTCAAGTTGATCTGTCTC
	NM_009891	choline acetyltransferase	Chat	GGAGCTCCCTCTGAGGTCTT	TATTTGGGCCCATAGCATGT
	NM_001112697	cholinergic receptor, muscarinic 1	Chrm1	CTGCTATGCCCTCCACCAAA	TGCTTTTACCAGTTTGCCGC
	NM_007699	cholinergic receptor, muscarinic 4	Chrm4	CCCAGGTCACACATCAAATG	GGTCCAGGCTACTGCAAGTC
	NM_007726	cannabinoid receptor 1	Cnr1	GGGCAAATTTCCTTGTAGCA	CAGGCTCAACGTGACTGAGA
	NM_205769	corticotropin releasing hormone	Crh	AGGAGGCATCCTGAGAGAAGT	ATGTTAGGGGCGCTCTCTTC
	NM_011807	discs, large homolog 2 (Drosophila)	Dlg2	TGAGTGCACCAGGTTGTACC	GTAAACTCCAGCCAGGCAAG
	NM_007864	discs, large homolog 4 (Drosophila)	Dlg4	AAGCTGGAGCAGGAGTTCAC	GAGGTCTTCGATGACACGTT
	NM_010069	double C2, alpha	Doc2a	GGTCCAGTACCCAACCTTCG	CCTCACAAGAAGACAGGCCC
	NM_010076	dopamine receptor D1A	Drd1a	AGATCGGGCATTTGGAGAG	GGATGCTGCCTCTTCTTCTG
	NM_010077	dopamine receptor D2	Drd2	TGCCATTGTTCTTGGTGTGT	GTGAAGGCGCTGTAGAGGAC
	NM_007877	dopamine receptor D3	Drd3	GCATCCAAACTTCGAAGGAG	GTGGATAACCTGCCATTGCT
	NM_007878	dopamine receptor D4	Drd4	GTCCTGCAGAGGTCAAGGAG	AACCCCCAGCCTTCATAAGT
	NM_013503	dopamine receptor D5	Drd5	ACAAAGGGCCTTGAGGAAAT	GCTTGAGAATCCCGCATCTA
	NM_026268	dual specificity phosphatase 6	Dusp6	AGTTTTTCCCTGAGGCCATT	CATCGTTCATGGACAGGTTG
	NM_007936	Eph receptor A4	Epha4	CATTCTCATTGCAGCTTTTG	AGGATGCATCGATTTCTTTG
	NM_007938	Eph receptor A6	Epha6	AGAAGAGAAGAGAAGAACTCAC	GCAGACTTCTCCAAATTCAC
	NM_183187	family with sequence similarity 107, member A	Fam107a	CACCGTGAGCTGCTTATGAA	CTTGGCCTCTAGCTCCTCCT
	NM_053202	forkhead box P1	Foxp1	GCAGCAGCAGCAAGTTAGTG	ATAGCCACTGACACGGGAAC
	NM_053242	forkhead box P2	Foxp2	ACAGCAACATCACTGGCGTAT	TGTTCTTAGACGGAGAGGGGG
	NM_019439	gamma-aminobutyric acid (GABA) B receptor, 1	Gabbr1	GTGTGTGTGTTGCCCTGACT	CACATGCCTCTGCTGAAAGA
	NM_001081141	gamma-aminobutyric acid (GABA) B receptor, 2	Gabbr2	CACTCCCCAATGGCTAGAAA	CCGCATGTATCCCAGAGATT
	NM_010250	gamma-aminobutyric acid (GABA) A receptor, subunit alpha 1	Gabra1	GCCTTTCATTATTGCCCAGA	CATGATCCGTGGATTCTGAAC
	NM_008066	gamma-aminobutyric acid (GABA) A receptor, subunit alpha 2	Gabra2	GGGATCCCATGTCACACTTT	CTAAAGCAACCAGGCCAGAG
	NM_008067	gamma-aminobutyric acid (GABA) A receptor, subunit alpha 3	Gabra3	AGATTCTTCCTGCCCACTCA	ATGGGACTGGCATGCATTAT
	NM_010251	gamma-aminobutyric acid (GABA) A receptor, subunit alpha 4	Gabra4	TGTGTTCTGGGTTTGTCGAG	AAATCTCATGGGCAACCATC
	NM_176942	gamma-aminobutyric acid (GABA) A receptor, subunit alpha 5	Gabra5	CCCAACACCTCAACAACCTT	GCGTCCAGAAACAATGTTCA
	NM_008069	gamma-aminobutyric acid (GABA) A receptor, subunit beta 1	Gabrb1	ATTCCCAACAGCGGTAACTG	TTGCCGTTGTTGTTGTTGTT
	NM_008070	gamma-aminobutyric acid (GABA) A receptor, subunit beta 2	Gabrb2	TCTCACGAGGGAGAGGAATG	GCGAGGATAGCTGGAGTCTG
	NM_008071	gamma-aminobutyric acid (GABA) A receptor, subunit beta 3	Gabrb3	CCCACAAACATGTCATTCGT	GAAATCGACGGGAATACCAA
	NM_008072	gamma-aminobutyric acid (GABA) A receptor, subunit delta	Gabrd	TCCCAAAATGGGACAGAGAG	CTATGCAAAGCCCATCCTGT
	NM_010252	gamma-aminobutyric acid (GABA) A receptor, subunit gamma 1	Gabrg1	ACAGTTATGTCGCCCTCACC	TGGTATGCACATTGCCACTT
	NM_177408	gamma-aminobutyric acid (GABA) A receptor, subunit gamma 2	Gabrg2	ATTTTGTCAGCAACCGGAAG	TGAAGGTGTGTGGCATTGTT
	NM_008074	gamma-aminobutyric acid (GABA) A receptor, subunit gamma 3	Gabrg3	TCCTTCCTGCTGTTCAACCT	GGGGACAGTGGAAAGAAACA
	NM_008077	glutamic acid decarboxylase 1	Gad1	CCTGCTAGGGGAAATAGTAGCA	CCCTGCCCAAAGATAGACAA
	NM_008078	glutamic acid decarboxylase 2	Gad2	TGGCACACAAAATGCTTCAT	TGTGCATCCTTTGTCCATGT
	NM_133219	glucosaminyl (N-acetyl) transferase 2, I-branching enzyme	Gcnt2	GCCCTGATGAACATTTTTGG	GCTTCCATGTCCATCCACTT
	NM_199058	G protein-coupled receptor 6	Gpr6	CTTAGCAGCCACCAGAAAGG	TGGCTACCCACCACACAATA
	NM_001010941	G protein-coupled receptor 12	Gpr12	GCCATGTTAAACCCAGAATTAAAAG	TGACAAATCTAACCAGTGCTATCTC
	NM_010338	G protein-coupled receptor 37	Gpr37	GGAACGGCTTGGTTAGCTCT	TGTGTGCATTGTTCCCCTGT
	NM_022427	G-protein coupled receptor 88	Gpr88	CTGCTGTTGCACTGCTACCT	TGGAAGTTGAGCACGCTGAC
	NM_001113325	glutamate receptor, ionotropic, AMPA1 (alpha 1)	Gria1	AACGAGGGATGTGTGGAAAG	AGAGTTTTCCCACTGCTCCA
	NM_013540	glutamate receptor, ionotropic, AMPA2 (alpha 2)	Gria2	CGTGCTGATGTGGGAATATG	GGACCCAGGCTAGTTTCTCC
	NM_001177656	glutamate receptor, ionotropic, NMDA1 (zeta 1)	Grin1	TAGGGCTCCAGACTCCAAGA	AAGGTTGGGTGAGTGACACC
	NM_008170	glutamate receptor, ionotropic, NMDA2A (epsilon 1)	Grin2a	GTCTGGAGGACAGCAAGAGG	CGAGGGACATCTCCCAATAA
	NM_008171	glutamate receptor, ionotropic, NMDA2B (epsilon 2)	Grin2b	AACGAAGCTGCCATGTCTCT	AGCAGTCGAGTATGGGGATG
	NM_016976	glutamate receptor, metabotropic 1	Grm1	TTCCCACCAGTTGAGAAACC	AAAGCCCTGACTGCACAAGT
	NM_001160353	glutamate receptor, metabotropic 2	Grm2	CTTGTAGCTATGCCCCGTGT	GACTGGAAGCACCTTTGCAT
	NM_181850	glutamate receptor, metabotropic 3	Grm3	GTGGTCTTGGGCTGTTTGTT	TGCTTGCAGAGGACTGAGAA
	NM_001013385	glutamate receptor, metabotropic 4	Grm4	CTTCCTTAGCCAGGGTCTCC	CATCCCTTCGGACACAGTTT
	NM_001143834	glutamate receptor, metabotropic 5	Grm5	CCACTGACGACTTGACAGGTT	CAGTAACGAAGAGGGTGGCTA
	NM_177328	glutamate receptor, metabotropic 7	Grm7	CCAAAAACTGTGCTGGGAAG	GCATGCATTCCAAAGATCAA
	NM_008174	glutamate receptor, metabotropic 8	Grm8	TCCTGTCCCACACTGTTCAA	AAAATTGCATGCGTCAATCA
	NM_010471	hippocalcin	Hpca	CCGGAAAAGAGGACTGAGAA	ATGAACTCCTCCAGCGACAG
	NM_008313	5 hydroxytryptamine (serotonin) receptor 4	Htr4	TGGTTGCTTAGCCCACACAT	CAAAACTTGCCCACGGTCTC
	NM_001377096	5 hydroxytryptamine (serotonin) receptor 6	Htr6	GTCTGACCACCAAGCATAGCA	AGTCACATACGGCCTGAGC
	NM_138666	neuroligin 1	Nlgn1	CATTGCATCTTTCTCGCTGA	CCCTCCAGCTGTTGACTCTC
	NM_198862	neuroligin 2	Nlgn2	GGTGCTGTCTTCCACTGACA	GGAAAGGGCCAGAAAAGAAC
	NM_172932	neuroligin 3	Nlgn3	CTCGGAACTGCACCTCTACC	AATGGGTTGGAAAAGCATTG
	NM_010444	nuclear receptor subfamily 4, group A, member 1	Nr4a1	CAATGCTTCGTGTCAGCACT	TGGCGCTTTTCTGTACTGTG
	NM_177284	neurexin I	Nrxn1	GACAGCAATTTGCCACTGAA	AATGCTGAAAGGGGTGTGAC
	NM_001252074	neurexin III	Nrxn3	TATGGAGAGCGGTGTTCCTC	TTCATATAGGCTGGGCCATT
	NM_013622	opioid receptor, delta 1	Oprd1	TTTGTGTTGGATGGGGCATG	CTGACTGGAGTTCAACCCCT
	NM_001204371	opioid receptor, kappa 1	Oprk1	CCTGGCATCATCTGTTGGTA	GGAAACTGCAAGGAGCATTC
	NM_001039652	opioid receptor, mu 1	Oprm1	ATCCTCTCTGAAGCCAACCC	TTCCTGTCTTGGGCCATCAT
	NM_011025	oxytocin	Oxt	CTGCTTGGCTTACTGGCTCT	GGGAGACACTTGCGCATATC
	NM_001081147	oxytocin receptor	Oxtr	CTTAGGGCCAAAAGGTGTCA	GCAGGTTTCTATGCCCTCTG
	NM_011866	phosphodiesterase 10A	Pde10a	GAAGGCTGACCGAGTGTTTC	CTTCCTTGGGAGATGGTTCA
	NM_018863	prodynorphin	Pdyn	TTTGGCAACGGAAAAGAATC	TAGCGTTTGGCCTGTTTTCT
	NM_001002927	preproenkephalin	Penk	ATGCAGATGAGGGAGACACC	GCTTCTGCAGCTCTTTTGCT
	NM_144828	protein phosphatase 1, regulatory inhibitor subunit 1B	Ppp1r1b	TGAGTCCCCAACCCTCTCAT	ACCCAGCAGGAATGGGATAC
	NM_009062	regulator of G-protein signaling 4	Rgs4	AAGTCCCAAAGCCAAGAAGA	AACATGTTCCGGCTTGTCTC
	NM_011880	regulator of G-protein signaling 7	Rgs7	CCAAGGGACGCTGTCATTTC	ACACGGATCCAGCTTAGCAC
	NM_001165934	regulator of G-protein signaling 9	Rgs9	CACACTTGCTCTCAAGCCCA	AGTCAGCCAGAGCACACATC
	NM_007475	ribosomal protein, large, P0	Rplp0	TTCAATGGTGCCTCTGGAGAT	CATCTTCAAGTTGATCTGTCTC
	NM_021423	SH3/ankyrin domain gene 3	Shank3	CTCACCAACAGAGCAGGTCA	AGCGGAACTGACCCTGTAAA
	NM_009194	solute carrier family 12, member 2	Slc12a2	ACAGGGAGGGAGGGTGATAC	GACCAGGCAGCCAGTGTTAG
	NM_020333	solute carrier family 12, member 5	Slc12a5	AGGAGAGGTTGCAAGCCAAA	CCGAGTCGGGATGCGAAATA
	NM_009182	ST8 alpha-N-acetyl-neuraminide alpha-2,8-sialyltransferase 3	St8sia3	TTCACCACTCCCAAGTACGC	TTCGTAATGGGCACAAATGA
	NM_177204	Striatin-interacting protein 2	Strip2 (previously Fam40b)	AATGAAGAGCCGTTTGCACT	GCTCAAATCCACCAAGGGTA
	NM_013680	synapsin I	Syn1	TTCATGCCGCCTGTGGTAAT	TCCCGACTCTTCTCTTGGGG
	NM_013681	synapsin II	Syn2	ATCTGTGCAGTCAAAGCCGT	GGTGTTCCCCAATCAATGGC
	NM_013722	synapsin III	Syn3	GAGATCCGAGTGGAACAGGC	GCTGTCGGACCAGGATGAAG
	NM_009305	Synaptophysin	Syp	GATGTAATCTGGTCAGTGAAG	TAGGGCTCAGACAGATAAATAG
	NM_021889	synaptotagmin IX	Syt9	GCAGCAGCAGCAAGTTAGTG	ATAGCCACTGACACGGGAAC
	NM_018803	synaptotagmin X	Syt10	GGCCTATCACCGAAAGCCAA	TTATGGTGTGGACGGTGGC
	NM_138649	synaptotagmin XVII	Syt17	TCAGCTCCCTCCCCAAAATG	CAGCTGGACTCATAGCACCT
	NM_009311	tachykinin 1	Tac1	CCGTTCACTGCTCACTGACACAG	CTCGTTTCCACTCAACTGTTTGC
	NM_011702	vasoactive intestinal polypeptide	Vip	AGGTACTCCATCTCTCACGGA	CCAGATTGGACGATGGGCTT
